# Exploring bycatch diversity of organisms in whole genome sequencing of Erebidae moths (Lepidoptera)

**DOI:** 10.1101/2021.09.02.458197

**Authors:** Hamid Reza Ghanavi, Victoria Twort, Anne Duplouy

## Abstract

Models estimate that up to 80% of all butterfly and moth species host vertically transmitted endosymbiotic microorganisms, which can affect the host fitness, metabolism, reproduction, population dynamics, and genetic diversity, among others. The supporting empirical data are however currently highly biased towards the generally more colourful butterflies, and include less information about moths. Additionally, studies of symbiotic partners of Lepidoptera predominantly focus on the common bacterium *Wolbachia pipientis*, while infections by other inherited microbial partners have more rarely been investigated. Here, we mine the whole genome sequence data of 47 species of Erebidae moths, with the aims to both inform on the diversity of symbionts potentially associated with this Lepidoptera group, and discuss the potential of metagenomic approaches to inform on their associated microbiome diversity. Based on the result of Kraken2 and MetaPhlAn2 analyses, we found clear evidence of the presence of *Wolbachia* in four species. Our result also suggests the presence of three other bacterial symbionts (*Burkholderia* spp., *Sodalis* spp. and *Arsenophonus* spp.), in three other moth species. Additionally, we recovered genomic material from bracovirus in about half of our samples. The detection of the latter, usually found in mutualistic association to braconid parasitoid wasps, may inform on host-parasite interactions that take place in the natural habitat of the Erebidae moths, suggesting either contamination with material from species of the host community network, or horizontal transfer of members of the microbiome between interacting species.
