## Supplementary material for "Exploring bycatch diversity of organisms in whole genome sequencing of Erebidae moths (Lepidoptera)": Table 1

### Sheet: Table 1
REF	Code	species	Country	# raw reads (Million)	Kraken2 Results											Metaphlan2 Results
					Lepidoptera	Spiroplasma	Burkholderia	Sodalis	Arsenophonus	Rickettsia	Wolbachia	Wolbachia PhageWo	ichnovirus	bracovirus	Microsporidia	Wolbachia
1	MM00407	Scoliopteryx libatrix	FINLAND	38	2,266,973	-	289	-	-	-	-	-	-	-	-	-
2	RZ103	Rema costimacula	HONG KONG	22	907.037	-	-	9.108	1.336	-	-	-	-	266	-	-
3	RZ104	Saroba pustulifera	HONG KONG	21	1,649,430	-	-	-	-	-	-	-	-	-	-	-
4	RZ105	Hypocala deflorata	HONG KONG	48	3,231,681	-	59	-	-	-	-	-	-	-	-	-
5	RZ11	Erebus ephesperis	TAIWAN	106	8,550,697	64	298	-	-	-	-	-	-	1.288	-	-
6	RZ111	Platyjionia mediorufa	HONG KONG	26	995.385	-	-	4.395	662	-	-	-	-	-	-	-
7	RZ119	Schistorhynx argentistriga	HONG KONG	56	5,928,236	56	99	-	-	-	-	-	-	-	-	-
8	RZ13	Gonitis involuta	TANZANIA	17	1,254,304	-	83	-	-	-	954	-	317	102	-	2.005
9	RZ138	Micronoctua sp.	INDONESIA	107	11,736,010	100	126	50	-	-	-	-	-	-	-	-
10	RZ149	Hypopyra capensis	GHANA	53	4,808,838	-	107	-	-	-	-	-	-	-	-	-
11	RZ159	Rivula ochrea	GHANA	59	6,499,556	71	216	-	-	-	-	-	-	-	-	-
12	RZ18	Masca abactalis	INDONESIA	45	4,175,988	-	67	-	-	-	-	-	-	1.381	-	-
13	RZ180	Nodaria verticalis	GHANA	38	4,198,076	-	116	-	-	-	-	-	-	1.731	-	-
14	RZ21	Ophiusa coronata	MALAYSIA	42	2,653,381	-	76	-	-	-	-	-	-	-	-	-
15	RZ22	Azeta ceramina	COSTA RICA	55	4,926,573	64	85	-	-	-	-	-	-	-	-	-
16	RZ248	Acantholipes circumdata	UAE	28	3,085,527	-	-	-	-	-	29.454	410	-	-	-	220.309
17	RZ265	Rhesala imparata	HONG KONG	38	6,206,848	-	67	-	-	-	-	-	-	-	-	-
18	RZ268	Mecodina praecipua	HONG KONG	26	2,200,296	-	-	-	-	-	-	-	-	790	-	-
19	RZ271	Idia aemula	USA	52	6,897,287	-	112	-	-	-	144.331	1.038	-	771	-	168.228
20	RZ28	Brunia antica	HONG KONG	77	7,118,395	59	242	-	-	50	-	-	-	-	-	-
21	RZ3	Laspeyria flexula	HUNGARY	54	7,583,217	-	82	-	-	-	161	-	-	-	-	-
22	RZ30	Creatonotos transiens	HONG KONG	30	6,196,702	-	1.995	-	-	-	-	-	-	198	-	-
23	RZ313	Sypnoides fumosa	JAPAN	87	10,986,269	-	505	-	-	-	-	-	-	104	-	576
24	RZ331	Tinolius eburneigutta	THAILAND	33	3,112,193	-	85	-	-	-	-	-	-	159	-	-
25	RZ332	Anoba anguliplaga	GHANA	42	1,874,468	-	79	-	-	-	-	-	-	-	-	-
26	RZ336	Calyptra hokkaida	JAPAN	34	5,835,726	-	122	-	-	-	-	-	-	341	-	-
27	RZ337	Oraesia excavata	HONG KONG	38	3,147,679	-	65	-	-	-	66.978	182	-	581	-	208.044
28	RZ34	Nygmia plana	HONG KONG	19	1,026,248	-	-	-	-	-	-	-	-	-	-	-
29	RZ367	Hypena baltimoralis	USA	35	3,005,435	-	54	-	-	-	-	-	-	-	-	-
30	RZ389	Tamsia hieroglyphica	MALAYSIA	26	1,285,828	-	63	-	-	-	-	-	-	572	-	-
31	RZ39	Ericeia subcinerea	HONG KONG	80	7,549,078	-	133	-	-	-	65	-	-	-	-	-
32	RZ4	Colobochyla salicalis	HUNGARY	44	5,510,176	-	57	-	-	-	-	-	-	72	-	-
33	RZ40	Pangrapta bicornuta	HONG KONG	63	7,415,193	-	316	-	-	-	60	-	-	107	-	-
34	RZ404	Amerila astreus	MALAYSIA	45	4,649,942	-	72	-	-	-	-	-	-	130	-	-
35	RZ41	Metaemene atrigutta	HONG KONG	17	1,079,839	-	-	-	-	-	-	-	-	-	-	-
36	RZ42	Luceria striata	HONG KONG	27	3,065,608	-	75	-	-	-	67.176	494	-	-	-	181.728
37	RZ44	Asota heliconia	HONG KONG	40	3,763,381	-	54	-	-	-	-	-	-	1.384	-	-
38	RZ48	Sympis rufibasis	HONG KONG	52	5,491,409	-	208	-	-	-	-	-	-	-	-	-
39	RZ56	Phyllodes eyndhovii	TAIWAN	64	4,058,586	-	118	-	-	-	-	-	-	-	-	-
40	RZ57	Lygephila maxima	JAPAN	41	3,832,732	-	117	-	-	-	-	-	-	-	-	-
41	RZ58	Melipotis jucunda	USA	57	5,764,266	-	101	-	-	-	-	-	-	101	-	-
42	RZ59	Panopoda rufimargo	USA	42	4,715,473	-	237	-	-	-	-	-	-	-	-	-
43	RZ8	Syntomis phegea	HUNGARY	22	1,675,147	-	-	-	-	-	-	-	-	309	177	-
44	RZ89	Arctornis sp.	JAPAN	33	3,256,478	-	50	-	-	-	-	-	-	94	-	-
45	RZ9	Scolecocampa liburna	USA	52	3,132,323	-	137	-	-	-	-	-	-	-	-	-
46	RZ93	Epitausa dilina	COSTA RICA	41	4,202,446	-	-	-	-	-	-	-	-	-	-	-
47	RZ94	Alesua etialis	COSTA RICA	16	1,605,058	-	76	-	-	-	-	-	-	-	-	-
